# Scalable probabilistic PCA for large-scale genetic variation data

**DOI:** 10.1101/729202

**Authors:** Aman Agrawal, Alec M. Chiu, Minh Le, Eran Halperin, Sriram Sankararaman

## Abstract

Principal component analysis (PCA) is a key tool for understanding population structure and controlling for population stratification in genome-wide association studies (GWAS). With the advent of large-scale datasets of genetic variation, there is a need for methods that can compute principal components (PCs) with scalable computational and memory requirements. We present ProPCA, a highly scalable method based on a probabilistic generative model, which computes the top PCs on genetic variation data efficiently. We applied ProPCA to compute the top five PCs on genotype data from the UK Biobank, consisting of 488,363 individuals and 146,671 SNPs, in less than thirty minutes. Leveraging the population structure inferred by ProPCA within the White British individuals in the UK Biobank, we scanned for SNPs that are not well-explained by the PCs to identify several novel genome-wide signals of recent putative selection including missense mutations in RPGRIP1L and TLR4.

**Author Summary:** Principal component analysis is a commonly used technique for understanding population structure and genetic variation. With the advent of large-scale datasets that contain the genetic information of hundreds of thousands of individuals, there is a need for methods that can compute principal components (PCs) with scalable computational and memory requirements. In this study, we present ProPCA, a highly scalable statistical method to compute genetic PCs efficiently. We systematically evaluate the accuracy and robustness of our method on large-scale simulated data and apply it to the UK Biobank. Leveraging the population structure inferred by ProPCA within the White British individuals in the UK Biobank, we identify several novel signals of putative recent selection.
