## Supplemental Tables for "Scalable probabilistic PCA for large-scale genetic variation data"

### Sheet: Table S4
SNP	PC1	PC2	PC3	PC4	PC5
rs79907870	1	0.00799562	1	1	1
rs6670894	1	0.0154073	1	1	1
rs7570971	2.64e-09	1	0.0525003	1	1
Affx-17900027	4.7e-05	1	0.94916	1	1
rs1375132	0.000631927	1	0.927756	1	1
rs1446585	1.7e-07	1	0.00158508	1	1
rs2322659	0.000894431	1	0.220337	1	1
rs2236783	3.4e-06	1	0.035381	1	1
rs309125	3.38e-06	1	0.0189111	1	1
rs6716536	2.43e-05	1	0.0517893	1	1
rs13131593	1	1	1	1	4.93e-05
rs7660102	1	1	1	1	2.39e-05
rs11729638	1	1	0.161626	1	8.5e-06
rs6853255	1	1	0.700352	1	0.00103318
Affx-35294751	0.00073162	1	0.000262162	1	2.53e-07
rs10776483	0.000467872	0.0278682	0.000241825	1	3.89e-07
rs11096955	0.000301164	1	4.18e-08	1	1.14e-07
rs11096956	0.000265	0.0141827	0.000294349	1	2.5e-07
rs11096957	0.000386583	1	4.61e-08	1	1.21e-07
rs73236616	7.69e-05	0.807384	4.96e-06	1	3.14e-09
rs5743614	2.8e-09	0.000858025	3.82e-09	1	1.75e-18
rs4833095	1.8e-09	0.000340639	1.56e-09	1	4.64e-18
rs5743566	8.29e-05	1	6.6e-06	1	5.37e-09
rs5743560	7.09e-05	1	7.21e-06	1	1.23e-09
rs5743810	1	1	1	1	1.23e-05
rs6531668	1	1	1	1	4.23e-05
rs73236633	9.99e-05	0.942987	0.000281902	1	3.26e-08
rs73236649	0.000229306	1	0.000140379	1	8.51e-08
rs6851685	4.57e-08	0.0160796	4.9e-06	1	8.14e-15
rs4833106	1	1	1	1	0.010835
rs112873858	1	1	1	8.29e-05	1
rs79194719	1	0.0247555	1	0.0193468	1
rs77635680	1	0.000687167	1	0.0365609	1
rs7773997	1.34e-06	1	1	1	1
rs3778607	1.53e-05	1	1	1	1
rs872071	4.99e-05	1	1	1	1
rs9378805	0.000184581	1	1	1	1
rs62389423	8.8e-36	1	1	1	0.00696174
rs1473909	0.00289641	1	1	1	1
rs6918152	0.00291115	1	1	1	1
rs9267810	0.0330364	1	1	1	1
rs2269424	0.0236781	1	1	1	1
rs1061807	0.0243318	1	1	1	1
rs9267817	0.0191211	1	1	1	1
rs1035798	0.0454273	1	1	1	1
rs12380860	1	0.026696	1	1	1
rs1129038	1	0.00245893	1	1	1
rs12913832	1	0.00161319	1	1	1
rs62048361	1	0.0123159	1	1	1
rs61747071	1	0.00648571	1	1	1
rs516246	0.00267139	1	1	1	1
rs492602	0.00217383	1	1	1	1
rs681343	0.00231481	1	1	1	1
rs601338	0.00234875	1	1	1	1
rs602662	0.0188203	1	1	1	1
rs485186	0.0239584	1	1	1	1
rs504963	0.018392	1	1	1	1
rs503279	0.0163532	1	1	1	1
rs676388	0.0434839	1	1	1	1

### Sheet: Table S9
Region	rs79907870	rs6670894	rs9856661	rs112873858	rs116352364	rs77635680	rs118079376	rs12380860	rs4986790	rs12913832	rs61747071
Cardiff and Vale of Glamorgan	1.45e-05	0.196924	1	1	1	0.0175036	1	0.00700611	0.417434	5.48e-08	3.95e-08
Central Valleys	3.7e-08	1.09e-12	1	1	1	9.32e-05	1	4.86e-14	0.0508113	4.46e-07	1.96e-09
Gwent Valleys	9.68e-05	1	1	1	1	1	1	1.06e-09	1	0.00194891	1.67e-11
Bridgend and Neath Port Talbot	5.05e-09	2.15e-06	1	1	1	0.423578	1	6.56e-05	1	0.0187777	8.11e-07
South West Wales	8e-07	4.27e-07	1	1	1	0.00616006	1	2.09e-07	1	6.69e-06	3.64e-11
Flintshire and Wrexham	0.00857823	1	0.00108963	0.0803826	0.000506352	9.87e-16	5.11e-07	0.0284304	1	1	1
Swansea	6.66e-06	7.73e-06	1	1	0.60761	0.0179671	1	0.000118227	1	2.27e-07	8.98e-05
Conwy and Denbighshire	3.98e-05	1	1	2.72e-08	3.14e-05	6.35e-10	0.0723668	1	1	1	1
Wirral	1	1	1	9.19e-06	0.0189068	0.216263	1	1	1	1	1
Gwynedd	1	1	0.152125	1	1	1.7e-07	0.643685	0.000478184	1	1	1
Calderdale and Kirklees	1	1	1	1	1	0.000132762	1	1	1	1	1
Stoke-on-Trent	1	1	1	1	1	0.0160287	1	1	1	1	1
Shropshire CC	1	1	1	1	1	7.97e-10	1	1	1	1	1
Powys	1	1	1	1	1	1	1	0.00278546	1	1	1
Tyneside	1	1	0.425474	1	0.869335	1	1	1	2.8e-07	0.25743	0.0177822
Liverpool	1	0.590636	1	1	1	0.407039	1	1	0.0217454	1	1
Aberdeen City and Aberdeenshire	1	1	1	1	1	1	1	1	0.0138983	1	1
Glasgow City	1	1	1	1	1	1	1	1	5.78e-36	1	1
Bristol, City of	1	1	1	1	1	1	1	1	1.39e-05	0.0227496	1
Bath and North East Somerset, North Somerset and South Gloucestershire	1	1	1	1	1	1	1	1	4.27e-05	0.20397	1
Angus and Dundee City	1	1	1	1	1	1	1	1	0.00142624	1	1
North Lanarkshire	1	1	0.715916	1	1	1	1	1	0.00874928	1	1
Edinburgh, City of	1	1	1	1	1	1	1	1	3.1e-18	1	1
Perth & Kinross and Stirling	1	1	1	1	1	1	1	1	1.49e-05	1	1
Sefton	1	1	1	1	1	1	1	1	0.00819986	1	1
South Lanarkshire	1	1	1	1	1	1	1	1	0.000375786	1	1
Inverclyde, East Renfrewshire and Renfrewshire	1	1	1	1	1	1	1	1	0.000215062	1	1
Clackmannanshire and Fife	1	1	1	1	1	1	1	1	2.4e-08	1	1
Falkirk	1	1	1	1	1	1	1	1	0.0392672	1	1
Na h-Eileanan Siar (Western Isles)	1	1	1	1	1	1	1	1	0.00188611	1	1
